# Enhancing the biological relevance of Gene Co-expression Networks: A plant mitochondrial case study

**DOI:** 10.1101/682492

**Authors:** Simon R. Law, Therese G. Kellgren, Rafael Björk, Patrik Ryden, Olivier Keech

**Author notes:** Author for correspondence: Olivier Keech, Department of Plant Physiology, Umeå Plant Science Centre, Umeå University, S-90187 Umeå, Sweden.

## Abstract

Gene Co-expression Networks (GCNs) are obtained by a variety of mathematical of models commonly derived on data sampled from diverse developmental processes, tissue types, pathologies, mutant backgrounds, and stress conditions. These networks aim to identify genes with similar expression dynamics, but are prone to introduce false-positive and -negative relations, especially in the instance of large and highly complex datasets. With the aim of optimizing the relevance of edges in GCNs and enhancing global biological insight, we propose a novel approach that involves a data-centering step performed simultaneously per gene and per sub-experiment, called *centralisation within sub-experiments* (CSE).

Using a gene set encoding for the plant mitochondrial proteome as a case study, our results show that CSE-based GCNs had significantly more edges within the majority of the considered functional sub-networks, such as the mitochondrial electron transport chain and its sub-complexes, than GCNs not using CSE; thus demonstrating that the CSE-based GCNs are efficient at predicting those canonical functions and associated pathways, also referred to as the “core network”. Furthermore, we show that CSE, in conjunction with conventional correlation analyses can be used to fine-tune the prediction of the function for uncharacterised genes; while in combination with analyses based on non-centralised data can augment those conventional stress analyses with the innate connections underpinning the dynamic system examined.

Therefore, CSE appears as an alternative method to conventional batch correction approaches. The method is easy to implement into a pre-existing GCN analysis pipeline and can provide accentuated biological relevance to conventional GCNs by allowing users to delineate a “core” gene network.

**Author Summary:** Gene Co-expression networks (GCNs) are the product of a variety of mathematical models that identify causal relationships in gene expression dynamics, but are prone to the misdiagnoses of false-positives and -negatives, especially in the instance of large and highly complex datasets. In light of the burgeoning output of next generation sequencing projects performed on any species, under different developmental or clinical conditions, the statistical power and complexity of these networks will undoubtedly increase, while their biological relevance will be fiercely challenged. Here, we propose a novel approach to primarily generate a “core” GCN with augmented biological relevance. Our method, which involves data-centering steps and thus effectively removes all primary treatment / tissue /patient effects, is simple to employ and can be easily implemented into pre-existing GCN analysis pipelines. The gained biological relevance of such an approach was validated using a subcellular gene set encoding for the plant mitochondrial proteome, and by applying numerous steps to challenge its application.
