## Supplemental Table 3 for "Enhancing the biological relevance of Gene Co-expression Networks: A plant mitochondrial case study"

### Sheet: Non-CSE Pearson Correl
Supplemental Table 3. Table of edges for components of the mETC
Non-CSE Pearson Correlation - Observed
RowNames	CAD	MAD	PAD	Complex.I	Complex.II	Complex.III	Complex.IV	Complex.V	ETC	not.ETC
ETC	0	50	14	64	4	30	10	42	75	122
Complex I	0	32	6	19	0	16	2	24	0	42
CAD	0	4	6	0	0	2	2	12	0	20
MAD	0	12	0	0	0	14	0	8	0	16
PAD	0	0	0	0	0	0	0	4	0	6
Complex II	0	0	0	0	0	0	0	0	0	2
Complex III	0	0	0	0	0	2	0	6	0	12
Complex IV	0	0	0	0	0	0	1	2	0	24
Complex V	0	0	0	0	0	0	0	5	0	42
not ETC	0	0	0	0	0	0	0	0	0	2236
Non-CSE Pearson Correlation - Expected
RowNames	CAD	MAD	PAD	Complex.I	Complex.II	Complex.III	Complex.IV	Complex.V	ETC	not.ETC
ETC	2.36348	14.1809	6.61775	23.1621	4.25427	5.67235	6.61775	4.72696	21.9804	421.172
Complex I	1.23203	7.39216	3.44968	5.91373	2.21765	2.95687	3.44968	2.46405	0	219.547
CAD	0.0502868	0.754302	0.352008	0	0.226291	0.301721	0.352008	0.251434	0	22.4028
MAD	0	2.18748	2.11205	0	1.35774	1.81033	2.11205	1.5086	0	134.417
PAD	0	0	0.45761	0	0.633614	0.844819	0.985622	0.704016	0	62.7278
Complex II	0	0	0	0	0.181033	0.543098	0.633614	0.452581	0	40.325
Complex III	0	0	0	0	0	0.331893	0.844819	0.603442	0	53.7667
Complex IV	0	0	0	0	0	0	0.45761	0.704016	0	62.7278
Complex V	0	0	0	0	0	0	0	0.226291	0	44.8056
not ETC	0	0	0	0	0	0	0	0	0	1993.85
Non-CSE Pearson Correlation - P value
RowNames	CAD	MAD	PAD	Complex.I	Complex.II	Complex.III	Complex.IV	Complex.V	ETC	not.ETC
ETC	0.185232	9.33698e-14	0.00945259	1.67311e-12	1	5.77538e-13	0.236339	0	0	1.64677e-75
Complex I	0.419098	1.68487e-11	0.167344	1.40051e-05	0.183085	9.91383e-08	0.595077	3.33067e-16	0	8.48331e-52
CAD	1	0.00742429	1.94537e-06	0	1	0.0373099	0.0491556	1.11022e-16	0	0.672243
MAD	0	3.31068e-06	0.184125	0	0.413486	8.41428e-09	0.184125	0.000174854	0	1.29139e-39
PAD	0	0	1	0	1	0.636963	0.632083	0.00585867	0	2.72562e-20
Complex II	0	0	0	0	1	1	1	1	0	2.82094e-15
Complex III	0	0	0	0	0	0.0442706	0.636963	3.98975e-05	0	7.77797e-12
Complex IV	0	0	0	0	0	0	0.367233	0.157187	0	2.93659e-08
Complex V	0	0	0	0	0	0	0	4.08187e-06	0	0.707063
not ETC	0	0	0	0	0	0	0	0	0	0
Non-CSE Pearson Correlation - Ratio
RowNames	CAD	MAD	PAD	Complex.I	Complex.II	Complex.III	Complex.IV	Complex.V	ETC	not.ETC
ETC	0	3.52587	2.11552	2.76313	0.940233	5.28881	1.51109	8.8852	3.41214	0.289668
Complex I	0	4.32891	1.73929	3.21286	0	5.41114	0.579765	9.74005	0	0.191303
CAD	0	5.30291	17.0451	0	0	6.62864	5.68169	47.7262	0	0.892746
MAD	0	5.48577	0	0	0	7.73342	0	5.30291	0	0.119033
PAD	0	0	0	0	0	0	0	5.68169	0	0.0956514
Complex II	0	0	0	0	0	0	0	0	0	0.049597
Complex III	0	0	0	0	0	6.02604	0	9.94296	0	0.223187
Complex IV	0	0	0	0	0	0	2.18527	2.84085	0	0.382606
Complex V	0	0	0	0	0	0	0	22.0955	0	0.937384
not ETC	0	0	0	0	0	0	0	0	0	1.12145

### Sheet: Non-CSE Partial Correl
Supplemental Table 3. Table of edges for components of the mETC
Non-CSE Partial Correlation - Observed
RowNames	CAD	MAD	PAD	Complex.I	Complex.II	Complex.III	Complex.IV	Complex.V	ETC	not.ETC
ETC	4	94	20	118	6	38	16	58	118	164
Complex I	2	54	6	31	2	18	2	32	0	56
CAD	1	8	6	0	0	4	2	14	0	24
MAD	0	19	0	0	2	14	0	14	0	22
PAD	0	0	0	0	0	0	0	4	0	10
Complex II	0	0	0	0	0	0	0	0	0	4
Complex III	0	0	0	0	0	2	2	8	0	18
Complex IV	0	0	0	0	0	0	1	2	0	30
Complex V	0	0	0	0	0	0	0	8	0	56
not ETC	0	0	0	0	0	0	0	0	0	2121
Non-CSE Partial Correlation - Expected
RowNames	CAD	MAD	PAD	Complex.I	Complex.II	Complex.III	Complex.IV	Complex.V	ETC	not.ETC
ETC	2.33051	13.983	6.52542	22.839	4.19491	5.59322	6.52542	4.66101	21.6737	415.296
Complex I	1.21484	7.28903	3.40155	5.83122	2.18671	2.91561	3.40155	2.42968	0	216.484
CAD	0.0495852	0.743779	0.347097	0	0.223134	0.297511	0.347097	0.247926	0	22.0902
MAD	0	2.15696	2.08258	0	1.3388	1.78507	2.08258	1.48756	0	132.541
PAD	0	0	0.451226	0	0.624774	0.833032	0.971871	0.694193	0	61.8526
Complex II	0	0	0	0	0.178507	0.535521	0.624774	0.446267	0	39.7624
Complex III	0	0	0	0	0	0.327263	0.833032	0.595023	0	53.0165
Complex IV	0	0	0	0	0	0	0.451226	0.694193	0	61.8526
Complex V	0	0	0	0	0	0	0	0.223134	0	44.1805
not ETC	0	0	0	0	0	0	0	0	0	1966.03
Non-CSE Partial Correlation - P value
RowNames	CAD	MAD	PAD	Complex.I	Complex.II	Complex.III	Complex.IV	Complex.V	ETC	not.ETC
ETC	0.303953	0	1.63793e-05	0	0.456569	0	0.001185	0	0	1.28747e-51
Complex I	0.639415	0	0.162752	2.09943e-13	1	2.21174e-09	0.595277	0	0	3.47305e-41
CAD	0.0483765	1.19117e-06	1.79544e-06	0	1	0.000257063	0.0479454	0	0	0.667956
MAD	0	2.21845e-12	0.184826	0	0.648956	7.07163e-09	0.184826	7.24541e-10	0	1.01145e-33
PAD	0	0	1	0	1	0.637783	0.632192	0.00558091	0	3.19077e-16
Complex II	0	0	0	0	1	1	1	1	0	7.23014e-13
Complex III	0	0	0	0	0	0.043173	0.203117	2.2777e-07	0	3.21124e-08
Complex IV	0	0	0	0	0	0	0.36318	0.153774	0	8.02225e-06
Complex V	0	0	0	0	0	0	0	1.23648e-10	0	0.0800458
not ETC	0	0	0	0	0	0	0	0	0	0
Non-CSE Partial Correlation - Ratio
RowNames	CAD	MAD	PAD	Complex.I	Complex.II	Complex.III	Complex.IV	Complex.V	ETC	not.ETC
ETC	1.71637	6.72243	3.06494	5.16661	1.4303	6.79395	2.45195	12.4436	5.44438	0.394899
Complex I	1.64631	7.40839	1.7639	5.31621	0.914616	6.17366	0.587968	13.1705	0	0.258679
CAD	20.1673	10.7559	17.2862	0	0	13.4449	5.76208	56.4684	0	1.08645
MAD	0	8.8087	0	0	1.49387	7.84284	0	9.4114	0	0.165986
PAD	0	0	0	0	0	0	0	5.76208	0	0.161675
Complex II	0	0	0	0	0	0	0	0	0	0.100598
Complex III	0	0	0	0	0	6.1113	2.40087	13.4449	0	0.339517
Complex IV	0	0	0	0	0	0	2.21619	2.88104	0	0.485024
Complex V	0	0	0	0	0	0	0	35.853	0	1.26753
not ETC	0	0	0	0	0	0	0	0	0	1.07882

### Sheet: CSE Pearson Correl
Supplemental Table 3. Table of edges for components of the mETC
CSE Pearson Correlation - Observed
RowNames	CAD	MAD	PAD	Complex.I	Complex.II	Complex.III	Complex.IV	Complex.V	ETC	not.ETC
ETC	0	198	20	218	24	124	38	50	227	292
Complex I	0	96	12	54	10	48	10	16	0	72
CAD	0	0	2	0	0	2	0	0	0	6
MAD	0	42	6	0	8	42	10	16	0	54
PAD	0	0	2	0	2	4	0	0	0	12
Complex II	0	0	0	0	2	18	6	0	0	60
Complex III	0	0	0	0	0	10	8	10	0	50
Complex IV	0	0	0	0	0	0	2	10	0	50
Complex V	0	0	0	0	0	0	0	7	0	60
not ETC	0	0	0	0	0	0	0	0	0	1944
CSE Pearson Correlation - Expected
RowNames	CAD	MAD	PAD	Complex.I	Complex.II	Complex.III	Complex.IV	Complex.V	ETC	not.ETC
ETC	2.38094	14.2856	6.66663	23.3332	4.28569	5.71425	6.66663	4.76188	22.1427	424.283
Complex I	1.24113	7.44676	3.47516	5.95741	2.23403	2.9787	3.47516	2.48225	0	221.169
CAD	0.0506582	0.759874	0.354608	0	0.227962	0.303949	0.354608	0.253291	0	22.5682
MAD	0	2.20363	2.12765	0	1.36777	1.8237	2.12765	1.51975	0	135.409
PAD	0	0	0.46099	0	0.638294	0.851059	0.992902	0.709215	0	63.1911
Complex II	0	0	0	0	0.18237	0.547109	0.638294	0.455924	0	40.6228
Complex III	0	0	0	0	0	0.334344	0.851059	0.607899	0	54.1638
Complex IV	0	0	0	0	0	0	0.46099	0.709215	0	63.1911
Complex V	0	0	0	0	0	0	0	0.227962	0	45.1365
not ETC	0	0	0	0	0	0	0	0	0	2008.57
CSE Pearson Correlation - P value
RowNames	CAD	MAD	PAD	Complex.I	Complex.II	Complex.III	Complex.IV	Complex.V	ETC	not.ETC
ETC	0.126819	0	2.20602e-05	0	3.65091e-11	0	0	0	0	1.5355e-13
Complex I	0.418476	0	0.000267651	0	0.000112856	0	0.00313053	9.36629e-09	0	1.06569e-33
CAD	1	0.644519	0.0498008	0	1	0.0378084	1	1	0	5.51749e-05
MAD	0	0	0.0215695	0	9.02542e-05	0	7.61555e-05	8.92741e-12	0	6.78032e-16
PAD	0	0	0.0785988	0	0.134649	0.0111611	0.632055	0.65098	0	3.16843e-15
Complex II	0	0	0	0	0.0147347	0	5.42598e-05	1	0	0.00420995
Complex III	0	0	0	0	0	3.49065e-12	3.18627e-06	1.07668e-09	0	0.584119
Complex IV	0	0	0	0	0	0	0.0785988	4.59106e-09	0	0.0972686
Complex V	0	0	0	0	0	0	0	5.15993e-09	0	0.0348938
not ETC	0	0	0	0	0	0	0	0	0	0.000886491
CSE Pearson Correlation - Ratio
RowNames	CAD	MAD	PAD	Complex.I	Complex.II	Complex.III	Complex.IV	Complex.V	ETC	not.ETC
ETC	0	13.8601	3.00002	9.34291	5.60003	21.7001	5.70004	10.5001	10.2517	0.68822
Complex I	0	12.8915	3.45308	9.06434	4.47622	16.1144	2.87757	6.44575	0	0.325543
CAD	0	0	5.64003	0	0	6.58004	0	0	0	0.26586
MAD	0	19.0594	2.82002	0	5.84893	23.0301	4.70003	10.5281	0	0.39879
PAD	0	0	4.33849	0	3.13335	4.70003	0	0	0	0.1899
Complex II	0	0	0	0	10.9667	32.9002	9.40006	0	0	1.477
Complex III	0	0	0	0	0	29.9093	9.40006	16.4501	0	0.923126
Complex IV	0	0	0	0	0	0	4.33849	14.1001	0	0.791251
Complex V	0	0	0	0	0	0	0	30.7069	0	1.3293
not ETC	0	0	0	0	0	0	0	0	0	0.967851

### Sheet: CSE Partial Correlation
Supplemental Table 3. Table of edges for components of the mETC
CSE Partial Correlation Observed
RowNames	CAD	MAD	PAD	Complex.I	Complex.II	Complex.III	Complex.IV	Complex.V	ETC	not.ETC
ETC	2	198	30	230	26	86	36	46	212	302
Complex I	0	102	14	58	12	40	10	18	0	86
CAD	0	2	2	0	0	2	0	2	0	12
MAD	0	40	8	0	10	30	10	12	0	52
PAD	0	0	2	0	2	8	0	4	0	22
Complex II	0	0	0	0	2	10	4	0	0	66
Complex III	0	0	0	0	0	6	6	8	0	52
Complex IV	0	0	0	0	0	0	2	8	0	42
Complex V	0	0	0	0	0	0	0	6	0	56
not ETC	0	0	0	0	0	0	0	0	0	1866
CSE Partial Correlation - Expected Edges by Chance
RowNames	CAD	MAD	PAD	Complex.I	Complex.II	Complex.III	Complex.IV	Complex.V	ETC	not.ETC
ETC	2.30723	13.8434	6.46025	22.6109	4.15301	5.53735	6.46025	4.61446	21.4572	411.148
Complex I	1.20271	7.21623	3.36757	5.77299	2.16487	2.88649	3.36757	2.40541	0	214.322
CAD	0.04909	0.73635	0.34363	0	0.220905	0.29454	0.34363	0.24545	0	21.8696
MAD	0	2.13542	2.06178	0	1.32543	1.76724	2.06178	1.4727	0	131.218
PAD	0	0	0.446719	0	0.618534	0.824712	0.962164	0.68726	0	61.2349
Complex II	0	0	0	0	0.176724	0.530172	0.618534	0.44181	0	39.3653
Complex III	0	0	0	0	0	0.323994	0.824712	0.58908	0	52.487
Complex IV	0	0	0	0	0	0	0.446719	0.68726	0	61.2349
Complex V	0	0	0	0	0	0	0	0.220905	0	43.7392
not ETC	0	0	0	0	0	0	0	0	0	1946.39
CSE Partial Correlation - P value
RowNames	CAD	MAD	PAD	Complex.I	Complex.II	Complex.III	Complex.IV	Complex.V	ETC	not.ETC
ETC	1	0	1.34739e-11	0	4.99045e-13	0	6.66134e-16	0	0	8.39524e-10
Complex I	0.421345	0	1.1973e-05	0	2.98185e-06	0	0.00251139	1.11615e-10	0	3.99209e-25
CAD	1	0.16852	0.0470978	0	1	0.035721	1	0.0256117	0	0.0310432
MAD	0	0	0.00131754	0	1.37123e-06	0	5.89412e-05	5.49407e-08	0	1.15815e-15
PAD	0	0	0.0744848	0	0.128025	2.53477e-06	0.632313	0.00539023	0	9.324e-09
Complex II	0	0	0	0	0.0138878	2.93864e-10	0.00373141	1	0	0.000101674
Complex III	0	0	0	0	0	1.21113e-06	0.000215685	2.11276e-07	0	1
Complex IV	0	0	0	0	0	0	0.0744848	6.65151e-07	0	0.00968603
Complex V	0	0	0	0	0	0	0	1.3283e-07	0	0.0786157
not ETC	0	0	0	0	0	0	0	0	0	2.96101e-05
CSE Partial Correlation - Ratio observed to expected
RowNames	CAD	MAD	PAD	Complex.I	Complex.II	Complex.III	Complex.IV	Complex.V	ETC	not.ETC
ETC	0.86684	14.3029	4.64379	10.1721	6.26051	15.5309	5.57254	9.96866	9.88011	0.734528
Complex I	0	14.1348	4.15729	10.0468	5.54306	13.8576	2.9695	7.48313	0	0.401265
CAD	0	2.7161	5.82021	0	0	6.79025	0	8.1483	0	0.548707
MAD	0	18.7317	3.88014	0	7.54472	16.9756	4.85018	8.1483	0	0.396288
PAD	0	0	4.47709	0	3.23345	9.70035	0	5.82021	0	0.359272
Complex II	0	0	0	0	11.3171	18.8618	6.4669	0	0	1.6766
Complex III	0	0	0	0	0	18.5189	7.27527	13.5805	0	0.990721
Complex IV	0	0	0	0	0	0	4.47709	11.6404	0	0.685884
Complex V	0	0	0	0	0	0	0	27.161	0	1.28032
not ETC	0	0	0	0	0	0	0	0	0	0.958696
