## Supplemental Table 5 for "Enhancing the biological relevance of Gene Co-expression Networks: A plant mitochondrial case study"

### Sheet: Supplemental Table 5
Supplemental Table 5. Table of the 27 communities generated using the Walktrap algorithm on the whole AtGenExpress Set that has been centralised
Community	Probe ID	Locus ID
1	245263_at	AT4G17740
1	245446_at	AT4G16800
1	245701_at	AT5G04140
1	245939_at	AT5G19760
1	246003_at	AT5G20720
1	246152_at	AT5G20040
1	246303_at	AT3G51870
1	246509_at	AT5G16715
1	247908_at	AT5G57440
1	248075_at	AT5G55740
1	248128_at	AT5G54770
1	248303_at	AT5G53170
1	248339_at	AT5G52520
1	248480_at	AT5G50920
1	248613_at	AT5G49555
1	248634_at	AT5G49030
1	248838_at	AT5G46800
1	249224_at	AT5G42130
1	249247_at	AT5G42310
1	249554_at	AT5G38290
1	249710_at	AT5G35630
1	249876_at	AT5G23060
1	250146_at	AT5G14660
1	250554_at	AT5G07900
1	251536_at	AT3G58610
1	251573_at	AT3G58140
1	251759_at	AT3G55630
1	251807_at	AT3G55400
1	251810_at	AT3G55250
1	252404_at	AT3G48110
1	252410_at	AT3G47450
1	252542_at	AT3G45770
1	253009_at	AT4G37930
1	253028_at	AT4G38160
1	253201_at	AT4G34620
1	253295_at	AT4G33760
1	253384_at	AT4G32915
1	253387_at	AT4G33010
1	254148_at	AT4G24280
1	254427_at	AT4G21190
1	256204_at	AT1G50840
1	256228_at	AT1G56190
1	256819_at	AT3G21390
1	256963_at	AT3G13490
1	256983_at	AT3G13470
1	257194_at	AT3G13110
1	257699_at	AT3G12780
1	257895_at	AT3G16950
1	258025_at	AT3G19480
1	258208_at	AT3G13930
1	258475_at	AT3G02660
1	258902_at	AT3G06483
1	258927_at	AT3G10160
1	258989_at	AT3G08920
1	259070_at	AT3G11670
1	259504_at	AT1G15690
1	260026_at	AT1G29970
1	260082_at	AT1G78180
1	260325_at	AT1G63940
1	260566_at	AT2G43750
1	260615_at	AT1G53240
1	260704_at	AT1G32470
1	261165_at	AT1G34430
1	261373_at	AT1G53000
1	261483_at	AT1G14270
1	261572_at	AT1G01170
1	261583_at	AT1G01090
1	261861_at	AT1G50450
1	262247_at	AT1G48420
1	262573_at	AT1G15390
1	262598_at	AT1G15260
1	262645_at	AT1G62750
1	264014_at	AT2G21210
1	264018_at	AT2G21170
1	264031_at	AT2G03780
1	264069_at	AT2G28000
1	264177_at	AT1G02150
1	264350_at	AT1G11870
1	264394_at	AT1G11860
1	265475_at	AT2G15620
1	265990_at	AT2G24280
1	265991_at	AT2G24120
1	266648_at	AT2G25840
1	266892_at	AT2G26080
1	267151_at	AT2G30970
1	267376_at	AT2G26330
2	245169_at	AT2G33220
2	245394_at	AT4G16450
2	247011_at	AT5G67590
2	247434_at	AT5G62575
2	247865_at	AT5G57815
2	248288_at	AT5G52840
2	248746_at	AT5G47890
2	248760_at	AT5G47570
2	248802_at	AT5G47435
2	249176_at	AT5G42980
2	249959_at	AT5G18800
2	250168_at	AT5G15320
2	250495_at	AT5G09770
2	250564_at	AT5G08060
2	250800_at	AT5G05370
2	250923_at	AT5G03455
2	251186_at	AT3G62790
2	251194_at	AT3G62920
2	251220_at	AT3G62400
2	251602_at	AT3G57785
2	252389_at	AT3G47833
2	252524_at	AT3G46430
2	253072_at	AT4G37830
2	253230_at	AT4G34700
2	253436_at	AT4G32470
2	253670_at	AT4G30010
2	253730_at	AT4G29480
2	254358_at	AT4G22310
2	254462_at	AT4G20150
2	254814_at	AT4G12340
2	255629_at	AT4G00860
2	255633_at	AT4G00585
2	256184_at	AT1G51650
2	256267_at	AT3G12260
2	256342_at	AT1G72020
2	256679_at	AT3G52300
2	257609_at	AT3G13845
2	258681_at	AT3G08610
2	258772_at	AT3G10860
2	258846_at	AT3G03070
2	258847_at	AT3G03100
2	258881_at	AT3G06310
2	259016_at	AT3G07480
2	259192_at	AT3G01740
2	259515_at	AT1G20430
2	260579_at	AT2G47380
2	260767_s_at	AT1G49140;AT3G18410
2	261489_at	AT1G14450
2	261721_at	AT1G08480
2	261723_at	AT1G76200
2	261733_at	AT1G47830
2	262206_at	AT2G01090
2	262593_at	AT1G15120
2	263399_at	AT2G31490
2	263703_at	AT1G31170
2	264097_s_at	AT1G16700;AT1G79010
2	264727_at	AT1G22840
2	264847_at	AT2G17380
2	265001_at	AT1G67350
2	265219_at	AT2G02050
2	265226_at	AT2G28430
2	265358_at	AT2G16710
2	265459_at	AT2G46540
2	265883_at	AT2G42310
2	266059_at	AT2G40765
2	266206_at	AT2G27730
2	266890_at	AT2G44620
2	267239_at	AT2G02510
2	267638_at	AT2G42210
3	245063_at	AT2G39795
3	245164_at	AT2G33210
3	245888_at	AT5G09450
3	246073_at	AT5G20180
3	246157_at	AT5G20080
3	246249_at	AT4G36680
3	246266_at	AT1G31817
3	246478_at	AT5G15980
3	246521_at	AT5G15810
3	246746_at	AT5G27820
3	246801_at	AT5G26830
3	246850_at	AT5G26860
3	247247_at	AT5G64650
3	247249_at	AT5G64670
3	247382_at	AT5G63400
3	247520_at	AT5G61310
3	247572_at	AT5G61220
3	247575_at	AT5G61030
3	247806_at	AT5G58270
3	247935_at	AT5G56940
3	248021_at	AT5G56500
3	248102_at	AT5G55140
3	248473_at	AT5G50810
3	248878_at	AT5G46160
3	249266_at	AT5G41670
3	249268_at	AT5G41685
3	249342_at	AT5G40660
3	249344_at	AT5G40770
3	249828_at	AT5G23250
3	249830_at	AT5G23300
3	250225_at	AT5G14105
3	250236_at	AT5G13450
3	250562_at	AT5G08040
3	250762_at	AT5G05990
3	251483_at	AT3G59650
3	251740_at	AT3G56070
3	251830_at	AT3G55010
3	252287_at	AT3G49080
3	252305_at	AT3G49240
3	252355_at	AT3G48250
3	252376_at	AT3G47930
3	252407_at	AT3G47520
3	252479_at	AT3G46560
3	252850_at	AT4G39880
3	252856_at	AT4G39690
3	253013_at	AT4G37910
3	253058_at	AT4G37660
3	253116_at	AT4G35850
3	253138_at	AT4G35490
3	253445_at	AT4G32605
3	253492_at	AT4G31810
3	253549_at	AT4G30930
3	253566_at	AT4G31210
3	253949_at	AT4G26780
3	253986_at	AT4G26210
3	254684_at	AT4G13850
3	254932_at	AT4G11120
3	254958_at	AT4G11010
3	255455_at	AT4G02930
3	255789_at	AT2G33370
3	255888_at	AT1G20300
3	256106_at	AT1G16870
3	256628_at	AT3G20000
3	256890_at	AT3G23830
3	256905_at	AT3G23990
3	257218_at	AT3G15000
3	257608_at	AT3G13860
3	257755_at	AT3G18760
3	257792_at	AT3G27080
3	257818_at	AT3G25120
3	258454_at	AT3G22300
3	258466_at	AT3G06040
3	258526_at	AT3G06790
3	258569_at	AT3G04400
3	258716_at	AT3G09700
3	258966_at	AT3G10690
3	258995_at	AT3G01790
3	258996_at	AT3G01800
3	259248_at	AT3G07770
3	259326_at	AT3G16480
3	259678_at	AT1G77750
3	259942_at	AT1G71260
3	260245_at	AT1G74230
3	260250_at	AT1G74260
3	260331_at	AT1G80270
3	260390_at	AT1G73940
3	260508_at	AT1G47260
3	260605_at	AT2G43780
3	260714_at	AT1G14980
3	260780_at	AT1G14610
3	260781_at	AT1G14620
3	261014_at	AT1G26460
3	261267_at	AT1G26750
3	261268_at	AT1G26740
3	261418_at	AT1G07830
3	261664_s_at	AT1G18320;AT3G10110
3	261939_at	AT1G22450
3	261940_at	AT1G22520
3	262112_at	AT1G02870
3	262402_at	AT1G49410
3	262841_at	AT1G14810
3	262880_at	AT1G64880
3	263483_at	AT2G04030
3	263691_at	AT1G26880
3	263759_at	AT2G21290
3	263939_at	AT2G36070
3	264162_at	AT1G65290
3	264286_at	AT1G61870
3	264452_at	AT1G10270
3	264490_at	AT1G27390
3	264591_at	AT2G17670
3	264702_at	AT1G70190
3	264828_at	AT1G03380
3	264913_at	AT1G60770
3	265006_at	AT1G61570
3	265037_at	AT1G03860
3	265338_at	AT2G18400
3	265456_at	AT2G46505
3	265474_at	AT2G15690
3	265594_at	AT2G20060
3	265798_at	AT2G35790
3	266264_at	AT2G27775
3	266641_at	AT2G35605
3	266696_at	AT2G19680
4	245854_at	AT5G13490
4	246035_at	AT5G08300
4	246528_at	AT5G15640
4	246546_at	AT5G15090
4	246744_at	AT5G27760
4	246863_at	AT5G25940
4	247007_at	AT5G67500
4	247060_at	AT5G66760
4	247285_at	AT5G64400
4	247494_at	AT5G61790
4	248045_at	AT5G56030
4	248068_at	AT5G55610
4	248088_at	AT5G55070
4	248101_at	AT5G55200
4	249233_at	AT5G42150
4	249343_at	AT5G40650
4	249377_at	AT5G40690
4	249527_at	AT5G38710
4	250055_at	AT5G17770
4	250206_at	AT5G14040
4	250234_at	AT5G13420
4	250580_at	AT5G07440
4	250929_at	AT5G03290
4	251541_at	AT3G58750
4	251670_at	AT3G57190
4	251787_at	AT3G55410
4	251902_at	AT3G54110
4	252334_at	AT3G48850
4	253196_at	AT4G35260
4	253705_at	AT4G29130
4	253950_at	AT4G26910
4	253954_at	AT4G26970
4	254166_at	AT4G24190
4	254190_at	AT4G23885
4	254456_at	AT4G21150
4	254905_at	AT4G11170
4	255011_at	AT4G10040
4	255142_at	AT4G08390
4	255259_at	AT4G05020
4	255683_at	AT4G00570
4	256322_at	AT1G54990
4	256682_at	AT3G52200
4	256765_at	AT3G22200
4	257058_at	AT3G15352
4	257148_at	AT3G27240
4	257213_at	AT3G15020
4	257713_at	AT3G27380
4	258452_at	AT3G22370
4	258655_at	AT3G09810
4	258680_at	AT3G08580
4	258862_at	AT3G02090
4	259146_at	AT3G10370
4	259270_at	AT3G01280
4	260101_at	AT1G73260
4	260239_at	AT1G74360
4	260706_at	AT1G32350
4	262251_at	AT1G53760
4	262837_at	AT1G14830
4	263221_at	AT1G30620
4	263348_at	AT2G05710
4	263583_at	AT2G17130
4	264871_at	AT1G24180
4	265056_at	AT1G51980
4	265257_at	AT2G20420
4	265735_at	AT2G01140
4	266368_at	AT2G41380
4	266835_at	AT2G29990
4	266958_at	AT2G34630
4	267342_at	AT2G44520
4	267368_at	AT2G44350
4	267600_at	AT2G33040
5	245332_at	AT4G15940
5	248255_at	AT5G53350
5	248879_at	AT5G46180
5	249308_at	AT5G41350
5	253776_at	AT4G28390
5	254357_at	AT4G22220
5	255941_at	AT1G20350
5	256209_at	AT1G50940
5	257972_at	AT3G27560
5	259446_at	AT1G02410
5	260042_at	AT1G68820
5	260436_at	AT1G68140
5	260687_at	AT1G17530
5	260959_at	AT1G06050
5	262746_at	AT1G28960
5	264504_at	AT1G09430
6	249984_at	AT5G18400
6	252131_at	AT3G50930
6	254120_at	AT4G24570
6	254158_at	AT4G24380
6	254432_at	AT4G20830
6	256442_at	AT3G10930
6	259272_at	AT3G01290
6	264000_at	AT2G22500
7	246162_at	AT4G36400
7	246396_at	AT1G58180
7	246595_at	AT5G14780
7	246854_at	AT5G26200
7	247282_at	AT5G64240
7	247353_at	AT5G63620
7	249112_at	AT5G43780
7	250032_at	AT5G18170
7	250971_at	AT5G02810
7	252570_at	AT3G45300
7	253279_at	AT4G34030
7	256965_at	AT3G13450
7	257315_at	AT3G30775
7	258527_at	AT3G06850
7	259154_at	AT3G10260
7	260536_at	AT2G43400
7	260986_at	AT1G53580
7	262355_at	AT1G72820
7	263118_at	AT1G03090
7	263275_at	AT2G14170
7	264463_at	AT1G10150
7	264524_at	AT1G10070
7	265070_at	AT1G55510
7	266072_at	AT2G18700
7	267035_at	AT2G38400
8	246800_at	AT5G26780
8	250969_at	AT5G02740
8	251685_at	AT3G56430
8	255224_at	AT4G05400
8	255570_at	AT4G01100
8	260670_at	AT1G19520
8	263975_at	AT2G42710
8	266817_at	AT2G44950
8	266842_at	AT2G26140
8	267608_at	AT2G26770
9	249456_at	AT5G39410
9	250409_at	AT5G10860
9	251432_at	AT3G59820
9	254890_at	AT4G11600
9	256057_at	AT1G07180
9	256858_at	AT3G15140
9	260489_at	AT1G51610
9	262635_at	AT1G06570
9	262784_at	AT1G10760
9	266363_at	AT2G41250
9	266399_at	AT2G38670
9	266864_at	AT2G26800
10	247436_at	AT5G62530
10	250197_at	AT5G14590
10	261601_at	AT1G49670
11	248426_at	AT5G51740
11	261064_at	AT1G07510
12	247076_at	AT5G66510
12	263874_at	AT2G21870
13	249218_at	AT5G42390
13	257033_at	AT3G19170
14	246944_at	AT5G25450
14	248434_at	AT5G51440
14	250502_at	AT5G09590
14	256245_at	AT3G12580
15	254059_at	AT4G25200
15	262148_at	AT1G52560
16	253988_at	AT4G26310
16	260981_at	AT1G53460
17	258334_at	AT3G16010
17	267518_at	AT2G30500
18	248393_at	AT5G52060
18	248608_at	AT5G49460
18	257816_at	AT3G25140
18	258515_at	AT3G06650
18	261833_at	AT1G10670
19	251860_at	AT3G54660
19	253223_at	AT4G35000
20	250515_at	AT5G09570
20	263515_at	AT2G21640
20	266618_at	AT2G35480
21	249081_at	AT5G44090
21	258053_at	AT3G16230
21	261044_at	AT1G01290
21	263278_at	AT2G14120
22	256401_at	AT3G06200
22	260273_at	AT1G80550
22	262822_at	AT1G11630
23	248739_at	AT5G48030
23	257291_at	AT3G15590
24	260163_at	AT1G79900
24	266930_at	AT2G45930
25	251556_at	AT3G58840
25	262621_at	AT1G06530
26	259262_at	AT3G01020
26	261829_at	AT1G10680
27	244920_s_at	AT2G07751;ATMG00990
27	244929_at	ATMG00580
